# From species-wide genomics to cellular diversity: characterizing multidrug-resistant extraintestinal pathogenic *Escherichia coli* ST744

**DOI:** 10.64898/2026.11.13.766372

**Authors:** Kristina Nesporova, Bart Steemans, Jana Palkovicova, Kristina Krutekova, Alix Meunier, Adam Valcek, Monika Dolejska, Sander K. Govers

**Author notes:** **co-corresponding authors Corresponding authors and email address** Monika Dolejska, Sander K. Govers.

## Abstract

The species *Escherichia coli* represents a wide and heterogeneous range of strains. Here, we exploited this genomic diversity to examine the distribution of virulence-associated genes (VAGs) and antibiotic resistance genes (ARGs) within a collection of 131,610 *E. coli* genomes. Across lineages of extraintestinal pathogenic *E. coli* (ExPEC), we identified a negative correlation between VAG and ARG content, with ST744 carrying the most resistance genes on average. Phylogenomic analysis of a global ST744 cohort revealed the existence of two main clades, and substantial variation in accessory gene content, resistance-region organization, and plasmid carriage. Subsequent phenotypic characterization revealed that the interpretability of genomic information depends on the trait being considered. Whereas antibiotic susceptibility measurements generally agreed with genomic predictions, limited correspondence was observed between the presence of specific metabolic and stress-associated genes and enhanced growth under such conditions. Image-based profiling also revealed extensive diversity in cell morphology, nucleoid organization and cell-cycle timing across strains, even among nearly clonal isolates. Together, our findings provide an in-depth characterization of *E. coli* ST744, within the broader diversity of *E. coli* and EXPEC, as well as a framework for examining how genomic differences relate to phenotypic diversity within other ExPEC lineages.
