## Supplementary material for "From species-wide genomics to cellular diversity: characterizing multidrug-resistant extraintestinal pathogenic *Escherichia coli* ST744": Table S4

### Sheet: Selected clonal pairs
Strain ID	Country	Niche	Year	SNP	Note
ESC_AC0266AA_AS	UK	Wild animal	2018
ESC_ZB9966AA_AS	UK	Livestock	2018	5
ESC_ZB9965AA_AS	UK	Livestock	2018	5
ESC_FC1257AA_AS	Portugal	Comp. Animal	2018	7
ESC_FC1522AA_AS	Portugal	Comp. Animal	2018	1
ESC_FC1258AA_AS	Portugal	Human	2018
ESC_EC9529AA_AS	Ecuador	Environment	2021	1
ESC_FC0999AA_AS	Ecuador	Human	2021	1
ESC_AC0165AA_AS	UK	Wild animal	2018
ESC_AC0042AA_AS	UK	Livestock	2018	7
ESC_AC0008AA_AS	UK	Livestock	2018	7
ESC_FC0886AA_AS	Ecuador	Human	2021
ESC_FC0471AA_AS	Ecuador	Poultry	2021	1
ESC_FC6391AA_AS	Ecuador	Environment	2021
ESC_FC6270AA_AS	Ecuador	Human	2021	0
ESC_EC9835AA_AS	Ecuador	Poultry	2021
ESC_EC9823AA_AS	Ecuador	Human	2021	0
ESC_AC1578AA_AS	USA	Livestock	2020	6
ESC_ZB6249AA_AS	USA	Comp. Animal	2020
ESC_JB3225AA_AS	Belgium	Livestock	2013	0
ESC_LB0850AA_AS	Netherlands	Comp. Animal	2013
ESC_FB3475AA_AS	Germany	Human-clinical	2015	0
ESC_FB3477AA_AS	Germany	Environment	2015
ESC_DB0195AA_AS	Romania	Food	2011	4
ESC_HB8455AA_AS	Romania	Poultry	2011
ESC_WB3421AA_AS	Spain	Poultry	2015	1	F18:A6:B1
ESC_GC2550AA_AS	Spain	Human	2021		F18:A6:B1
ESC_AC0082AA_AS	UK	Livestock	2018	2
ESC_AC0263AA_AS	UK	Wild animals	2018
ESC_AC0167AA_AS	UK	Wild animal	2018	17
ESC_AC0058AA_AS	UK	Livestock	2018
ESC_FC5833AA_AS	Germany	Livestock	2020	3
ESC_FC6104AA_AS	Germany	Wild animal	2020
ESC_AC0164AA_AS	UK	Widl animal	2018	0
ESC_AC0210AA_AS	UK	Livestock	2018
ESC_GC2747AA_AS	UK	Human	2021	1
ESC_AC0069AA_AS	UK	Livestock	2018
ESC_AC0166AA_AS	UK	Wild animal	2018	0
ESC_AC0030AA_AS	UK	Livestock	2018
ESC_AC0035AA_AS	UK	Livestock	2018
ESC_AC0262AA_AS	UK	Wild animal	2018	0
ESC_GC2751AA_AS	UK	Human	2021	0
