## Supplementary material for "From species-wide genomics to cellular diversity: characterizing multidrug-resistant extraintestinal pathogenic *Escherichia coli* ST744": Table S7

### Sheet: Genomic markers - prevalence
Strain ID	IntI1	MerP	AW_fucP
SGL245	1	1	1
SGL246	1	.	1
SGL247	.	1	1
SGL248	1	.	1
SGL249	1	.	1
SGL250	1	.	1
SGL251	1	.	1
SGL252	1	1	1
SGL253	1	1	.
SGL254	1	1	1
SGL232	.	1	1
SGL240	.	1	1
SGL241	1	1	.
SGL242	.	1	1
SGL243	.	1	1
SGL244	.	1	1
SGL239	.	.	1
ESC_AA9310AA_AS	1	1	1
ESC_AB7765AA_AS	.	1	1
ESC_AC0008AA_AS	1	1	1
ESC_AC0011AA_AS	.	1	1
ESC_AC0012AA_AS	.	1	1
ESC_AC0013AA_AS	.	1	1
ESC_AC0017AA_AS	1	1	1
ESC_AC0020AA_AS	1	1	1
ESC_AC0021AA_AS	.	1	1
ESC_AC0022AA_AS	.	1	1
ESC_AC0027AA_AS	.	1	1
ESC_AC0029AA_AS	.	1	1
ESC_AC0030AA_AS	.	1	1
ESC_AC0032AA_AS	.	1	1
ESC_AC0035AA_AS	.	1	1
ESC_AC0036AA_AS	.	1	1
ESC_AC0037AA_AS	1	1	1
ESC_AC0038AA_AS	.	1	1
ESC_AC0039AA_AS	.	1	1
ESC_AC0040AA_AS	.	.	1
ESC_AC0041AA_AS	1	1	.
ESC_AC0042AA_AS	1	1	1
ESC_AC0050AA_AS	.	1	1
ESC_AC0051AA_AS	.	1	1
ESC_AC0053AA_AS	.	1	1
ESC_AC0054AA_AS	.	1	1
ESC_AC0056AA_AS	.	1	1
ESC_AC0057AA_AS	1	1	1
ESC_AC0058AA_AS	1	1	1
ESC_AC0059AA_AS	.	1	1
ESC_AC0060AA_AS	.	1	1
ESC_AC0061AA_AS	.	1	1
ESC_AC0062AA_AS	.	1	1
ESC_AC0063AA_AS	.	1	1
ESC_AC0064AA_AS	.	1	1
ESC_AC0067AA_AS	.	1	1
ESC_AC0069AA_AS	.	1	1
ESC_AC0070AA_AS	1	1	1
ESC_AC0074AA_AS	1	1	1
ESC_AC0075AA_AS	.	1	1
ESC_AC0077AA_AS	.	1	1
ESC_AC0080AA_AS	1	1	1
ESC_AC0082AA_AS	1	1	1
ESC_AC0084AA_AS	1	1	1
ESC_AC0091AA_AS	.	.	1
ESC_AC0092AA_AS	1	1	1
ESC_AC0093AA_AS	1	1	1
ESC_AC0097AA_AS	1	1	1
ESC_AC0099AA_AS	1	1	1
ESC_AC0100AA_AS	1	1	1
ESC_AC0101AA_AS	1	1	1
ESC_AC0102AA_AS	1	1	1
ESC_AC0105AA_AS	.	1	1
ESC_AC0106AA_AS	.	1	1
ESC_AC0108AA_AS	1	1	1
ESC_AC0112AA_AS	1	1	1
ESC_AC0114AA_AS	1	1	1
ESC_AC0115AA_AS	1	1	1
ESC_AC0116AA_AS	1	1	1
ESC_AC0118AA_AS	1	1	1
ESC_AC0119AA_AS	1	1	1
ESC_AC0121AA_AS	1	1	1
ESC_AC0123AA_AS	1	1	1
ESC_AC0124AA_AS	1	1	1
ESC_AC0163AA_AS	1	1	1
ESC_AC0164AA_AS	1	1	1
ESC_AC0165AA_AS	1	1	1
ESC_AC0166AA_AS	.	1	1
ESC_AC0167AA_AS	1	1	1
ESC_AC0178AA_AS	.	1	1
ESC_AC0179AA_AS	1	1	1
ESC_AC0181AA_AS	.	1	1
ESC_AC0187AA_AS	.	1	1
ESC_AC0210AA_AS	.	1	1
ESC_AC0234AA_AS	1	1	1
ESC_AC0244AA_AS	1	1	1
ESC_AC0245AA_AS	1	1	1
ESC_AC0259AA_AS	1	1	1
ESC_AC0261AA_AS	1	1	1
ESC_AC0262AA_AS	.	1	1
ESC_AC0263AA_AS	1	1	1
ESC_AC0266AA_AS	1	1	1
ESC_AC0276AA_AS	.	1	1
ESC_AC0277AA_AS	.	1	1
ESC_AC0278AA_AS	.	1	1
ESC_AC0280AA_AS	1	1	1
ESC_AC0281AA_AS	.	1	1
ESC_AC1164AA_AS	.	1	1
ESC_AC1165AA_AS	.	1	1
ESC_AC1166AA_AS	.	1	1
ESC_AC1167AA_AS	.	1	1
ESC_AC1168AA_AS	.	1	1
ESC_AC1169AA_AS	1	1	1
ESC_AC1172AA_AS	.	1	1
ESC_AC1173AA_AS	.	1	1
ESC_AC1175AA_AS	.	1	1
ESC_AC1176AA_AS	1	1	1
ESC_AC1177AA_AS	1	1	1
ESC_AC1178AA_AS	1	1	1
ESC_AC1179AA_AS	.	1	1
ESC_AC1180AA_AS	1	1	1
ESC_AC1181AA_AS	1	1	1
ESC_AC1182AA_AS	1	1	1
ESC_AC1183AA_AS	1	1	1
ESC_AC1298AA_AS	.	.	1
ESC_AC1435AA_AS	1	1	1
ESC_AC1578AA_AS	1	1	.
ESC_AC1702AA_AS	.	1	1
ESC_AC2529AA_AS	1	.	1
ESC_AC2692AA_AS	1	1	1
ESC_AC2696AA_AS	1	1	1
ESC_AC5776AA_AS	.	1	1
ESC_AC9285AA_AS	1	1	1
ESC_AC9286AA_AS	1	1	1
ESC_AC9478AA_AS	1	1	1
ESC_AC9579AA_AS	.	1	1
ESC_AC9593AA_AS	1	1	1
ESC_AC9598AA_AS	1	1	1
ESC_AC9599AA_AS	1	1	1
ESC_AC9600AA_AS	1	1	1
ESC_BA0460AA_AS	1	1	1
ESC_BB5135AA_AS	1	1	1
ESC_BB7312AA_AS	1	1	1
ESC_BC0597AA_AS	.	.	1
ESC_BC1154AA_AS	1	1	1
ESC_BC5646AA_AS	1	1	1
ESC_BC5647AA_AS	1	1	1
ESC_BC6526AA_AS	1	1	1
ESC_BC6530AA_AS	1	1	1
ESC_BC6532AA_AS	1	1	1
ESC_BC6616AA_AS	1	1	1
ESC_BC6642AA_AS	1	1	1
ESC_BC7299AA_AS	1	1	1
ESC_BC8234AA_AS	1	1	.
ESC_BC8235AA_AS	1	1	.
ESC_BC8237AA_AS	1	1	.
ESC_BC8239AA_AS	1	1	.
ESC_BC8246AA_AS	.	1	1
ESC_BC8247AA_AS	.	1	1
ESC_BC8248AA_AS	.	1	1
ESC_BC8250AA_AS	.	1	1
ESC_BC8260AA_AS	1	1	1
ESC_BC8261AA_AS	1	1	1
ESC_BC8262AA_AS	1	1	1
ESC_BC8263AA_AS	1	1	1
ESC_BC8264AA_AS	1	1	1
ESC_BC8265AA_AS	1	1	1
ESC_BC8303AA_AS	1	1	1
ESC_BC8314AA_AS	1	1	1
ESC_BC8322AA_AS	1	1	1
ESC_BC8323AA_AS	1	1	1
ESC_BC8354AA_AS	1	1	1
ESC_BC8355AA_AS	1	1	1
ESC_BC8361AA_AS	1	1	1
ESC_BC8386AA_AS	1	1	.
ESC_BC8387AA_AS	1	1	.
ESC_BC8388AA_AS	1	1	.
ESC_BC8422AA_AS	1	1	1
ESC_BC8427AA_AS	.	.	1
ESC_BC8429AA_AS	.	.	1
ESC_BC8469AA_AS	.	1	1
ESC_BC8470AA_AS	.	1	1
ESC_BC8515AA_AS	1	1	1
ESC_BC8560AA_AS	1	1	.
ESC_BC8562AA_AS	1	1	.
ESC_BC8563AA_AS	1	1	.
ESC_BC8626AA_AS	1	1	.
ESC_BC8629AA_AS	1	1	.
ESC_BC9099AA_AS	1	1	1
ESC_CB0931AA_AS	1	1	1
ESC_CB6775AA_AS	1	1	1
ESC_CB6776AA_AS	.	.	1
ESC_CC1084AA_AS	1	1	1
ESC_CC1343AA_AS	1	1	1
ESC_CC1458AA_AS	.	1	1
ESC_CC1940AA_AS	1	1	1
ESC_CC1979AA_AS	1	1	1
ESC_CC2247AA_AS	.	1	1
ESC_CC3114AA_AS	1	1	1
ESC_CC3115AA_AS	1	1	1
ESC_CC3116AA_AS	1	1	1
ESC_CC3117AA_AS	1	1	1
ESC_CC3119AA_AS	1	1	1
ESC_CC3120AA_AS	1	1	1
ESC_CC3121AA_AS	1	1	1
ESC_CC3122AA_AS	1	1	1
ESC_CC3123AA_AS	1	1	1
ESC_CC3126AA_AS	1	1	1
ESC_CC3127AA_AS	1	1	1
ESC_CC3128AA_AS	1	1	1
ESC_CC3129AA_AS	1	1	1
ESC_CC3632AA_AS	1	.	1
ESC_CC4264AA_AS	1	1	1
ESC_CC4334AA_AS	1	1	1
ESC_CC4364AA_AS	1	1	1
ESC_CC4383AA_AS	.	1	1
ESC_CC4409AA_AS	1	1	1
ESC_CC4638AA_AS	.	.	1
ESC_CC4872AA_AS	1	1	1
ESC_CC4970AA_AS	1	1	1
ESC_CC6238AA_AS	1	1	1
ESC_CC6245AA_AS	1	1	1
ESC_CC8622AA_AS	1	1	1
ESC_CC8718AA_AS	1	1	1
ESC_CC8733AA_AS	1	1	1
ESC_CC8747AA_AS	1	1	1
ESC_CC8767AA_AS	1	1	1
ESC_CC8771AA_AS	1	1	1
ESC_CC8773AA_AS	1	1	1
ESC_CC8866AA_AS	.	.	1
ESC_CC8867AA_AS	.	.	1
ESC_CC9732AA_AS	1	1	1
ESC_CC9928AA_AS	1	1	1
ESC_CC9965AA_AS	.	1	1
ESC_CC9972AA_AS	.	1	1
ESC_DB0124AA_AS	.	1	1
ESC_DB0187AA_AS	.	1	1
ESC_DB0188AA_AS	.	1	1
ESC_DB0189AA_AS	.	1	1
ESC_DB0191AA_AS	.	1	1
ESC_DB0195AA_AS	.	1	1
ESC_DB2158AA_AS	1	.	1
ESC_DB2268AA_AS	1	1	1
ESC_DC0226AA_AS	1	1	1
ESC_DC0433AA_AS	1	1	1
ESC_DC0441AA_AS	1	1	1
ESC_DC1691AA_AS	1	1	1
ESC_DC1884AA_AS	1	1	1
ESC_DC2196AA_AS	1	1	1
ESC_DC2969AA_AS	1	1	1
ESC_DC3005AA_AS	.	1	1
ESC_DC3458AA_AS	1	1	1
ESC_DC3706AA_AS	1	1	1
ESC_DC4301AA_AS	1	1	1
ESC_DC5651AA_AS	1	1	.
ESC_DC5968AA_AS	1	1	1
ESC_DC5971AA_AS	1	1	1
ESC_DC5978AA_AS	1	1	1
ESC_DC5988AA_AS	1	1	1
ESC_DC7157AA_AS	1	1	1
ESC_DC7375AA_AS	1	1	1
ESC_DC7528AA_AS	.	1	1
ESC_DC7563AA_AS	.	1	1
ESC_DC8109AA_AS	1	1	1
ESC_DC8399AA_AS	.	1	1
ESC_DC8539AA_AS	1	1	1
ESC_DC8540AA_AS	1	1	1
ESC_DC8542AA_AS	1	1	1
ESC_DC8574AA_AS	.	1	1
ESC_DC8670AA_AS	1	1	1
ESC_DC9316AA_AS	1	1	1
ESC_EC0619AA_AS	1	.	1
ESC_EC0626AA_AS	1	1	1
ESC_EC0724AA_AS	.	1	1
ESC_EC1067AA_AS	.	1	1
ESC_EC1077AA_AS	.	1	.
ESC_EC1829AA_AS	1	1	1
ESC_EC2094AA_AS	1	1	1
ESC_EC2095AA_AS	1	1	1
ESC_EC3863AA_AS	1	1	1
ESC_EC4751AA_AS	1	1	1
ESC_EC5502AA_AS	1	1	1
ESC_EC5554AA_AS	.	1	1
ESC_EC5556AA_AS	1	1	1
ESC_EC5610AA_AS	.	1	1
ESC_EC5830AA_AS	1	1	1
ESC_EC5901AA_AS	.	1	1
ESC_EC5973AA_AS	1	1	.
ESC_EC6023AA_AS	1	1	1
ESC_EC6028AA_AS	.	1	.
ESC_EC6052AA_AS	.	1	1
ESC_EC6087AA_AS	1	1	1
ESC_EC6112AA_AS	1	1	1
ESC_EC6152AA_AS	1	1	1
ESC_EC6173AA_AS	.	1	1
ESC_EC6545AA_AS	1	1	1
ESC_EC6768AA_AS	1	1	1
ESC_EC8587AA_AS	1	1	1
ESC_EC8588AA_AS	1	1	1
ESC_EC9171AA_AS	1	1	1
ESC_EC9195AA_AS	1	1	1
ESC_EC9301AA_AS	1	1	1
ESC_EC9529AA_AS	1	1	1
ESC_EC9823AA_AS	1	1	1
ESC_EC9835AA_AS	1	1	1
ESC_EC9939AA_AS	.	1	1
ESC_EC9941AA_AS	.	1	1
ESC_EC9984AA_AS	1	1	1
ESC_FA6278AA_AS	1	1	1
ESC_FA6279AA_AS	1	1	1
ESC_FA6286AA_AS	1	1	1
ESC_FA6651AA_AS	1	1	1
ESC_FA6654AA_AS	.	.	1
ESC_FA9549AA_AS	1	1	1
ESC_FB3475AA_AS	1	1	1
ESC_FB3476AA_AS	1	1	1
ESC_FB3477AA_AS	1	1	1
ESC_FB3478AA_AS	1	1	1
ESC_FB3479AA_AS	1	1	1
ESC_FB3480AA_AS	1	1	1
ESC_FB3481AA_AS	1	1	1
ESC_FB3482AA_AS	1	1	1
ESC_FB3483AA_AS	1	1	1
ESC_FB3733AA_AS	.	1	1
ESC_FB4014AA_AS	1	1	1
ESC_FB4044AA_AS	1	1	1
ESC_FB5388AA_AS	1	1	1
ESC_FB6257AA_AS	1	1	1
ESC_FB6642AA_AS	1	1	1
ESC_FB9259AA_AS	1	1	1
ESC_FC0023AA_AS	.	1	1
ESC_FC0026AA_AS	.	1	1
ESC_FC0028AA_AS	.	1	1
ESC_FC0336AA_AS	.	1	1
ESC_FC0361AA_AS	1	1	1
ESC_FC0435AA_AS	1	1	1
ESC_FC0471AA_AS	.	.	1
ESC_FC0685AA_AS	1	1	1
ESC_FC0795AA_AS	.	.	1
ESC_FC0833AA_AS	1	1	1
ESC_FC0886AA_AS	.	.	1
ESC_FC0968AA_AS	1	1	1
ESC_FC0999AA_AS	1	1	1
ESC_FC1254AA_AS	1	1	1
ESC_FC1257AA_AS	1	1	1
ESC_FC1258AA_AS	1	1	1
ESC_FC1522AA_AS	1	1	1
ESC_FC1622AA_AS	1	1	1
ESC_FC3101AA_AS	1	1	1
ESC_FC3210AA_AS	1	1	1
ESC_FC4260AA_AS	.	.	1
ESC_FC4618AA_AS	.	1	1
ESC_FC4629AA_AS	.	1	1
ESC_FC5833AA_AS	1	1	1
ESC_FC5838AA_AS	.	.	1
ESC_FC5842AA_AS	.	1	1
ESC_FC5848AA_AS	1	1	1
ESC_FC5849AA_AS	1	1	1
ESC_FC5852AA_AS	1	1	1
ESC_FC5924AA_AS	1	1	1
ESC_FC6003AA_AS	.	1	1
ESC_FC6004AA_AS	1	1	1
ESC_FC6009AA_AS	1	1	1
ESC_FC6028AA_AS	.	1	1
ESC_FC6066AA_AS	.	1	1
ESC_FC6084AA_AS	1	1	1
ESC_FC6088AA_AS	.	1	1
ESC_FC6089AA_AS	1	1	1
ESC_FC6090AA_AS	1	1	1
ESC_FC6102AA_AS	1	1	1
ESC_FC6104AA_AS	1	1	1
ESC_FC6112AA_AS	1	1	1
ESC_FC6152AA_AS	1	1	1
ESC_FC6270AA_AS	1	1	1
ESC_FC6278AA_AS	1	1	1
ESC_FC6391AA_AS	1	1	1
ESC_FC6393AA_AS	1	1	1
ESC_FC6767AA_AS	1	1	1
ESC_FC6789AA_AS	1	.	1
ESC_FC6801AA_AS	1	1	1
ESC_FC7489AA_AS	1	1	1
ESC_FC9785AA_AS	1	1	1
ESC_FC9915AA_AS	1	1	1
ESC_GA0000AA_AS	.	1	.
ESC_GB3061AA_AS	.	1	1
ESC_GB4218AA_AS	1	1	1
ESC_GB4229AA_AS	1	1	1
ESC_GB8601AA_AS	1	.	1
ESC_GB8621AA_AS	.	1	1
ESC_GB8625AA_AS	.	1	1
ESC_GB8627AA_AS	.	1	1
ESC_GB8637AA_AS	1	1	1
ESC_GB8748AA_AS	1	1	1
ESC_GB8756AA_AS	.	.	1
ESC_GB8797AA_AS	1	1	1
ESC_GB8810AA_AS	1	1	1
ESC_GB8833AA_AS	1	1	1
ESC_GB9384AA_AS	1	.	1
ESC_GB9817AA_AS	1	1	1
ESC_GC0247AA_AS	.	1	1
ESC_GC0434AA_AS	1	.	1
ESC_GC1400AA_AS	.	1	1
ESC_GC1491AA_AS	1	1	1
ESC_GC1567AA_AS	1	1	1
ESC_GC1585AA_AS	1	1	1
ESC_GC1628AA_AS	1	1	1
ESC_GC1637AA_AS	1	1	1
ESC_GC1734AA_AS	.	1	1
ESC_GC1739AA_AS	.	.	1
ESC_GC1767AA_AS	.	1	1
ESC_GC2550AA_AS	1	1	1
ESC_GC2628AA_AS	1	1	1
ESC_GC2632AA_AS	1	1	1
ESC_GC2637AA_AS	1	1	1
ESC_GC2639AA_AS	1	1	1
ESC_GC2644AA_AS	1	1	1
ESC_GC2653AA_AS	1	1	1
ESC_GC2726AA_AS	1	1	1
ESC_GC2733AA_AS	1	1	1
ESC_GC2739AA_AS	1	1	1
ESC_GC2744AA_AS	1	1	1
ESC_GC2747AA_AS	.	1	1
ESC_GC2751AA_AS	.	1	1
ESC_GC2758AA_AS	1	1	1
ESC_GC2762AA_AS	1	1	1
ESC_GC2860AA_AS	.	1	1
ESC_GC2880AA_AS	1	1	1
ESC_GC3308AA_AS	1	.	1
ESC_GC3563AA_AS	1	1	1
ESC_GC6803AA_AS	1	1	1
ESC_GC6956AA_AS	1	1	1
ESC_GC7125AA_AS	1	1	1
ESC_GC7750AA_AS	1	1	.
ESC_GC8166AA_AS	1	1	1
ESC_GC8736AA_AS	.	1	1
ESC_GC9609AA_AS	1	.	1
ESC_HA0215AA_AS	1	1	1
ESC_HA0217AA_AS	1	1	1
ESC_HA0218AA_AS	1	1	1
ESC_HA0219AA_AS	1	1	1
ESC_HA0221AA_AS	1	1	1
ESC_HA0223AA_AS	1	1	1
ESC_HA0224AA_AS	1	1	1
ESC_HA4377AA_AS	1	1	1
ESC_HA4380AA_AS	1	1	1
ESC_HA4382AA_AS	1	1	1
ESC_HA4385AA_AS	1	1	1
ESC_HA5405AA_AS	.	1	1
ESC_HA6599AA_AS	.	1	1
ESC_HA7701AA_AS	1	1	1
ESC_HA7752AA_AS	1	1	1
ESC_HA8399AA_AS	1	1	1
ESC_HA9230AA_AS	.	1	1
ESC_HA9548AA_AS	1	1	1
ESC_HA9549AA_AS	1	1	1
ESC_HA9570AA_AS	1	1	1
ESC_HA9571AA_AS	1	1	1
ESC_HA9572AA_AS	1	1	1
ESC_HA9579AA_AS	1	1	1
ESC_HA9587AA_AS	1	1	1
ESC_HB5553AA_AS	.	1	1
ESC_HB8076AA_AS	.	1	1
ESC_HB8455AA_AS	.	1	1
ESC_HB9093AA_AS	1	1	1
ESC_HB9421AA_AS	1	1	1
ESC_HC0134AA_AS	.	1	1
ESC_HC0157AA_AS	.	1	1
ESC_HC0213AA_AS	.	1	1
ESC_HC0215AA_AS	1	1	1
ESC_HC0216AA_AS	.	1	1
ESC_HC0235AA_AS	.	1	1
ESC_HC0375AA_AS	1	1	.
ESC_HC0827AA_AS	.	.	1
ESC_HC1094AA_AS	.	1	1
ESC_HC1227AA_AS	1	.	1
ESC_HC1613AA_AS	1	1	1
ESC_HC1729AA_AS	1	1	1
ESC_HC2066AA_AS	.	1	1
ESC_HC2073AA_AS	.	1	1
ESC_HC3146AA_AS	1	1	1
ESC_HC3218AA_AS	1	1	1
ESC_HC3445AA_AS	1	1	1
ESC_HC3747AA_AS	1	1	1
ESC_HC5419AA_AS	1	1	.
ESC_HC5596AA_AS	1	1	1
ESC_HC5597AA_AS	1	1	1
ESC_HC5949AA_AS	1	.	1
ESC_HC5951AA_AS	1	1	1
ESC_HC6638AA_AS	1	.	1
ESC_HC6700AA_AS	.	.	.
ESC_HC6799AA_AS	1	.	1
ESC_HC6868AA_AS	1	1	.
ESC_HC7348AA_AS	1	1	1
ESC_HC7395AA_AS	1	1	1
ESC_HC8209AA_AS	1	1	1
ESC_HC8283AA_AS	1	.	1
ESC_HC8284AA_AS	1	.	1
ESC_HC8328AA_AS	.	1	1
ESC_HC8329AA_AS	.	1	1
ESC_HC8333AA_AS	1	1	.
ESC_HC8337AA_AS	.	1	1
ESC_HC8465AA_AS	1	1	1
ESC_HC8754AA_AS	1	1	1
ESC_HC9275AA_AS	1	.	1
ESC_HC9380AA_AS	1	1	1
ESC_HC9451AA_AS	1	1	1
ESC_HC9975AA_AS	.	.	1
ESC_IA8880AA_AS	1	1	1
ESC_IA8900AA_AS	1	1	1
ESC_IA8905AA_AS	.	1	1
ESC_IA9032AA_AS	1	1	1
ESC_IA9183AA_AS	1	1	1
ESC_IA9254AA_AS	1	.	1
ESC_IA9330AA_AS	1	1	1
ESC_IA9331AA_AS	1	1	1
ESC_IA9368AA_AS	1	1	1
ESC_IA9373AA_AS	1	1	1
ESC_IA9385AA_AS	.	1	1
ESC_IA9444AA_AS	1	1	1
ESC_IA9469AA_AS	1	.	1
ESC_IA9595AA_AS	.	1	1
ESC_IA9596AA_AS	1	.	1
ESC_IA9612AA_AS	1	1	1
ESC_IA9623AA_AS	1	1	1
ESC_IA9624AA_AS	1	1	1
ESC_IA9659AA_AS	1	1	1
ESC_IA9712AA_AS	1	.	1
ESC_IA9744AA_AS	1	1	1
ESC_IA9810AA_AS	1	1	1
ESC_IA9915AA_AS	.	1	1
ESC_IB0096AA_AS	1	1	1
ESC_IB8759AA_AS	.	1	1
ESC_IB8761AA_AS	.	1	1
ESC_IB9274AA_AS	1	1	1
ESC_IB9790AA_AS	1	1	.
ESC_IC1650AA_AS	1	1	1
ESC_IC2150AA_AS	1	1	1
ESC_IC2152AA_AS	1	1	1
ESC_IC3719AA_AS	.	.	1
ESC_IC4437AA_AS	1	1	1
ESC_IC5637AA_AS	1	1	1
ESC_IC5893AA_AS	1	1	1
ESC_IC6825AA_AS	1	1	1
ESC_IC7223AA_AS	.	1	1
ESC_IC7230AA_AS	1	.	1
ESC_IC7440AA_AS	.	1	.
ESC_IC9290AA_AS	1	1	1
ESC_IC9946AA_AS	.	1	1
ESC_IC9953AA_AS	.	1	1
ESC_JA0009AA_AS	1	1	1
ESC_JA0144AA_AS	1	1	1
ESC_JA0160AA_AS	1	1	1
ESC_JA0225AA_AS	1	1	1
ESC_JA0248AA_AS	1	1	1
ESC_JA0317AA_AS	1	.	1
ESC_JA0327AA_AS	1	1	1
ESC_JA0440AA_AS	1	1	1
ESC_JA0562AA_AS	1	1	1
ESC_JA0566AA_AS	1	1	1
ESC_JA0568AA_AS	1	1	1
ESC_JA0602AA_AS	.	1	1
ESC_JA0623AA_AS	1	1	1
ESC_JA0653AA_AS	1	1	1
ESC_JA0736AA_AS	1	1	1
ESC_JA0738AA_AS	1	1	1
ESC_JA0813AA_AS	1	1	1
ESC_JA0861AA_AS	1	1	1
ESC_JB0421AA_AS	.	1	1
ESC_JB0769AA_AS	1	1	1
ESC_JB0770AA_AS	1	1	1
ESC_JB3077AA_AS	1	1	1
ESC_JB3225AA_AS	1	1	1
ESC_JB3315AA_AS	1	1	1
ESC_JB5492AA_AS	1	1	1
ESC_JB8201AA_AS	1	1	1
ESC_JB8247AA_AS	1	1	1
ESC_JC2589AA_AS	.	1	1
ESC_JC2767AA_AS	1	1	1
ESC_JC2768AA_AS	1	1	1
ESC_JC3111AA_AS	1	1	1
ESC_JC3869AA_AS	1	1	1
ESC_JC3876AA_AS	1	1	1
ESC_JC4246AA_AS	1	1	1
ESC_JC4317AA_AS	1	.	1
ESC_JC4568AA_AS	1	1	1
ESC_JC4632AA_AS	1	1	1
ESC_JC5533AA_AS	1	1	1
ESC_JC5817AA_AS	1	1	1
ESC_JC5830AA_AS	1	1	1
ESC_JC6126AA_AS	.	.	1
ESC_JC6467AA_AS	.	1	1
ESC_JC8751AA_AS	1	1	1
ESC_JC8755AA_AS	1	1	1
ESC_JC8756AA_AS	1	1	1
ESC_JC8758AA_AS	.	1	1
ESC_JC8759AA_AS	1	1	1
ESC_JC8761AA_AS	.	1	1
ESC_JC8762AA_AS	1	1	1
ESC_JC8763AA_AS	1	1	1
ESC_JC8899AA_AS	1	1	1
ESC_JC8900AA_AS	1	1	1
ESC_JC9347AA_AS	.	1	1
ESC_KB3511AA_AS	.	1	1
ESC_KB9870AA_AS	.	1	1
ESC_KC1751AA_AS	.	1	1
ESC_KC2391AA_AS	1	1	1
ESC_KC2575AA_AS	1	.	.
ESC_KC2998AA_AS	1	1	1
ESC_KC3066AA_AS	1	1	1
ESC_LA5344AA_AS	1	1	1
ESC_LB0110AA_AS	.	1	1
ESC_LB0132AA_AS	1	1	1
ESC_LB0189AA_AS	1	1	1
ESC_LB0226AA_AS	1	1	1
ESC_LB0265AA_AS	1	.	1
ESC_LB0359AA_AS	.	1	1
ESC_LB0384AA_AS	1	1	1
ESC_LB0517AA_AS	1	1	1
ESC_LB0849AA_AS	1	1	1
ESC_LB0850AA_AS	1	1	1
ESC_LB1925AA_AS	1	1	1
ESC_LB3273AA_AS	1	1	1
ESC_LB3306AA_AS	1	1	1
ESC_LB4112AA_AS	1	1	1
ESC_LB4863AA_AS	1	1	1
ESC_LB5076AA_AS	1	1	1
ESC_LB5620AA_AS	.	.	1
ESC_LB5856AA_AS	1	1	1
ESC_LB5965AA_AS	1	1	1
ESC_LB6552AA_AS	1	1	1
ESC_LB6764AA_AS	.	1	1
ESC_MB1872AA_AS	1	1	1
ESC_MB2068AA_AS	.	1	1
ESC_MB2143AA_AS	1	1	1
ESC_MB2460AA_AS	1	1	.
ESC_MB3238AA_AS	1	1	1
ESC_MB5699AA_AS	.	1	1
ESC_MB5703AA_AS	.	1	1
ESC_MB5712AA_AS	1	1	1
ESC_MB8846AA_AS	1	1	1
ESC_NA8556AA_AS	1	1	1
ESC_NB2890AA_AS	1	1	1
ESC_NB2892AA_AS	1	1	1
ESC_NB3555AA_AS	.	1	1
ESC_NB3709AA_AS	1	.	1
ESC_NB3733AA_AS	1	.	1
ESC_NB3923AA_AS	1	1	1
ESC_NB3981AA_AS	.	1	1
ESC_NB4218AA_AS	1	1	1
ESC_NB4219AA_AS	1	1	1
ESC_NB4257AA_AS	1	1	1
ESC_NB4338AA_AS	.	1	1
ESC_NB4411AA_AS	1	1	1
ESC_NB5142AA_AS	1	1	1
ESC_NB5264AA_AS	1	1	1
ESC_NB5265AA_AS	1	.	1
ESC_NB5313AA_AS	1	1	1
ESC_NB5317AA_AS	1	1	1
ESC_NB5318AA_AS	1	1	1
ESC_NB5335AA_AS	1	.	1
ESC_NB5985AA_AS	1	1	1
ESC_NB6005AA_AS	1	1	1
ESC_NB6024AA_AS	.	1	1
ESC_NB6044AA_AS	1	1	1
ESC_NB6154AA_AS	1	1	1
ESC_NB6155AA_AS	1	1	1
ESC_OA0181AA_AS	.	.	1
ESC_OA1246AA_AS	.	1	1
ESC_OA1282AA_AS	1	1	1
ESC_OA1306AA_AS	1	1	1
ESC_OA1328AA_AS	1	1	1
ESC_OA1563AA_AS	1	1	1
ESC_OA5799AA_AS	1	1	1
ESC_OB1490AA_AS	.	.	1
ESC_OB9027AA_AS	.	1	1
ESC_PA1084AA_AS	1	.	1
ESC_PA1649AA_AS	1	1	1
ESC_PA1652AA_AS	.	1	1
ESC_PA1653AA_AS	.	1	1
ESC_PA2569AA_AS	1	1	1
ESC_PA9091AA_AS	1	.	1
ESC_PA9092AA_AS	1	.	1
ESC_PB2488AA_AS	.	1	1
ESC_PB2494AA_AS	.	1	1
ESC_RA3105AA_AS	1	1	1
ESC_RA3918AA_AS	.	1	1
ESC_RA5119AA_AS	1	1	1
ESC_RA6699AA_AS	1	1	1
ESC_RB3985AA_AS	.	1	1
ESC_SA1035AA_AS	.	.	1
ESC_SA2364AA_AS	.	.	1
ESC_SA2851AA_AS	1	1	1
ESC_SA4948AA_AS	1	1	1
ESC_SA6463AA_AS	1	1	1
ESC_SA7493AA_AS	1	1	1
ESC_TA2164AA_AS	1	1	1
ESC_TA2191AA_AS	1	1	1
ESC_TA2228AA_AS	1	1	1
ESC_TA2421AA_AS	1	1	1
ESC_TA2422AA_AS	1	1	1
ESC_TA2434AA_AS	1	1	1
ESC_TA3836AA_AS	.	.	1
ESC_TA9887AA_AS	.	1	1
ESC_TB6093AA_AS	1	1	1
ESC_TB9837AA_AS	1	1	1
ESC_UA0999AA_AS	.	1	1
ESC_UA1721AA_AS	.	1	1
ESC_UA2978AA_AS	1	1	1
ESC_UA2981AA_AS	1	1	.
ESC_UA3532AA_AS	1	1	1
ESC_UA5423AA_AS	1	1	.
ESC_UA5426AA_AS	1	1	.
ESC_UB1480AA_AS	.	.	1
ESC_UB2023AA_AS	1	1	1
ESC_UB3164AA_AS	.	.	1
ESC_UB3247AA_AS	.	1	1
ESC_UB4080AA_AS	1	1	1
ESC_UB4090AA_AS	1	1	1
ESC_UB4129AA_AS	1	1	1
ESC_UB4135AA_AS	1	1	1
ESC_UB4516AA_AS	1	1	1
ESC_UB4871AA_AS	1	1	1
ESC_UB4880AA_AS	1	1	1
ESC_UB6572AA_AS	1	1	1
ESC_VA3687AA_AS	.	1	1
ESC_VA5932AA_AS	1	1	1
ESC_VA5935AA_AS	1	1	1
ESC_VA7355AA_AS	.	.	1
ESC_VB0027AA_AS	1	1	1
ESC_VB0054AA_AS	1	1	1
ESC_VB0057AA_AS	1	1	1
ESC_VB0063AA_AS	1	1	1
ESC_VB0065AA_AS	1	1	1
ESC_VB1358AA_AS	1	1	1
ESC_VB1378AA_AS	1	1	1
ESC_VB1404AA_AS	1	1	1
ESC_VB1435AA_AS	.	.	1
ESC_VB1438AA_AS	.	1	1
ESC_VB3017AA_AS	1	1	1
ESC_VB3131AA_AS	1	.	1
ESC_VB5554AA_AS	1	1	1
ESC_VB6619AA_AS	1	1	.
ESC_VB6827AA_AS	1	1	1
ESC_VB7105AA_AS	1	1	1
ESC_VB7399AA_AS	.	1	1
ESC_VB7759AA_AS	1	1	1
ESC_VB7761AA_AS	1	1	1
ESC_VB9477AA_AS	1	1	1
ESC_WA0501AA_AS	1	1	1
ESC_WA1935AA_AS	.	1	.
ESC_WA3346AA_AS	1	1	1
ESC_WA4420AA_AS	1	1	1
ESC_WA5691AA_AS	1	1	1
ESC_WA5692AA_AS	1	1	1
ESC_WA5700AA_AS	1	1	1
ESC_WA5707AA_AS	1	1	1
ESC_WA5721AA_AS	1	1	1
ESC_WA5727AA_AS	1	1	1
ESC_WA5732AA_AS	1	1	1
ESC_WA5733AA_AS	1	1	1
ESC_WA5736AA_AS	1	1	1
ESC_WA5792AA_AS	1	1	1
ESC_WA6582AA_AS	1	1	1
ESC_WA7340AA_AS	1	1	1
ESC_WA7377AA_AS	1	.	1
ESC_WA8357AA_AS	1	1	1
ESC_WA8358AA_AS	.	1	1
ESC_WA8384AA_AS	.	1	1
ESC_WA8461AA_AS	1	1	1
ESC_WA8498AA_AS	1	1	1
ESC_WB0131AA_AS	1	1	1
ESC_WB0230AA_AS	.	1	1
ESC_WB1582AA_AS	1	1	1
ESC_WB1584AA_AS	1	1	1
ESC_WB2150AA_AS	.	1	1
ESC_WB2152AA_AS	.	1	1
ESC_WB3416AA_AS	1	1	1
ESC_WB3419AA_AS	1	1	1
ESC_WB3421AA_AS	1	1	1
ESC_WB3468AA_AS	1	.	1
ESC_WB3478AA_AS	.	1	1
ESC_WB3585AA_AS	1	1	1
ESC_WB4557AA_AS	.	.	1
ESC_WB4632AA_AS	1	1	1
ESC_WB4902AA_AS	.	1	1
ESC_WB4958AA_AS	.	1	1
ESC_WB5945AA_AS	1	1	1
ESC_WB6172AA_AS	1	1	1
ESC_WB6175AA_AS	1	1	1
ESC_WB6729AA_AS	.	1	1
ESC_WB6730AA_AS	.	1	1
ESC_WB6731AA_AS	1	1	1
ESC_WB7560AA_AS	1	1	1
ESC_WB7586AA_AS	.	1	1
ESC_WB7663AA_AS	.	1	1
ESC_WB8010AA_AS	1	1	1
ESC_WB8011AA_AS	1	1	1
ESC_WB8012AA_AS	1	1	1
ESC_WB8459AA_AS	1	1	1
ESC_WB8925AA_AS	1	1	1
ESC_WB9736AA_AS	.	1	1
ESC_XA6464AA_AS	.	1	1
ESC_XB2583AA_AS	.	.	1
ESC_XB5618AA_AS	.	1	1
ESC_XB6184AA_AS	.	1	1
ESC_YA1214AA_AS	.	1	.
ESC_YA1234AA_AS	1	1	.
ESC_YA1336AA_AS	.	1	1
ESC_YA1489AA_AS	.	.	1
ESC_YA1579AA_AS	.	.	1
ESC_YA1602AA_AS	.	.	.
ESC_YA1658AA_AS	.	1	.
ESC_YA3534AA_AS	1	1	1
ESC_YB1592AA_AS	1	1	1
ESC_YB2058AA_AS	1	1	1
ESC_YB2063AA_AS	1	1	1
ESC_YB2064AA_AS	1	1	1
ESC_YB2067AA_AS	1	1	1
ESC_YB7891AA_AS	.	.	1
ESC_YB9620AA_AS	.	1	1
ESC_YB9629AA_AS	.	1	1
ESC_YB9631AA_AS	.	1	1
ESC_ZA1481AA_AS	1	1	1
ESC_ZA1524AA_AS	1	1	1
ESC_ZA1543AA_AS	1	1	1
ESC_ZA1545AA_AS	1	1	1
ESC_ZA1546AA_AS	1	1	1
ESC_ZA1547AA_AS	1	1	1
ESC_ZA1551AA_AS	1	1	1
ESC_ZA1570AA_AS	1	1	1
ESC_ZA1678AA_AS	1	1	1
ESC_ZA2180AA_AS	.	.	1
ESC_ZA2345AA_AS	1	1	1
ESC_ZA4899AA_AS	1	1	1
ESC_ZA5298AA_AS	1	1	1
ESC_ZB5708AA_AS	1	1	1
ESC_ZB6249AA_AS	1	1	.
ESC_ZB6550AA_AS	.	1	1
ESC_ZB7062AA_AS	1	1	1
ESC_ZB7072AA_AS	.	1	1
ESC_ZB7114AA_AS	1	1	1
ESC_ZB7121AA_AS	1	1	1
ESC_ZB7293AA_AS	.	1	1
ESC_ZB7316AA_AS	1	1	1
ESC_ZB7326AA_AS	1	1	1
ESC_ZB7368AA_AS	1	1	1
ESC_ZB7406AA_AS	1	1	1
ESC_ZB7453AA_AS	1	1	1
ESC_ZB7454AA_AS	1	1	1
ESC_ZB7467AA_AS	1	1	1
ESC_ZB7491AA_AS	1	1	1
ESC_ZB7551AA_AS	1	1	1
ESC_ZB7562AA_AS	.	1	1
ESC_ZB7563AA_AS	.	1	1
ESC_ZB7631AA_AS	1	1	1
ESC_ZB7636AA_AS	1	1	1
ESC_ZB7779AA_AS	1	1	1
ESC_ZB7795AA_AS	1	1	1
ESC_ZB7822AA_AS	.	1	1
ESC_ZB7867AA_AS	1	.	1
ESC_ZB7874AA_AS	.	1	1
ESC_ZB7893AA_AS	.	1	1
ESC_ZB7910AA_AS	1	1	1
ESC_ZB7950AA_AS	1	1	.
ESC_ZB8629AA_AS	1	.	1
ESC_ZB8809AA_AS	1	1	1
ESC_ZB8825AA_AS	1	1	1
ESC_ZB8834AA_AS	1	1	1
ESC_ZB8835AA_AS	1	1	1
ESC_ZB8836AA_AS	.	1	1
ESC_ZB9290AA_AS	1	1	1
ESC_ZB9595AA_AS	.	.	1
ESC_ZB9596AA_AS	1	1	1
ESC_ZB9597AA_AS	1	1	1
ESC_ZB9598AA_AS	.	1	1
ESC_ZB9599AA_AS	1	1	.
ESC_ZB9637AA_AS	.	1	1
ESC_ZB9965AA_AS	1	1	1
ESC_ZB9966AA_AS	1	1	1
ESC_ZB9997AA_AS	1	1	1
SGL280	1	1	1
SGL258	1	1	1
SGL236	.	1	1
SGL278	.	.	1
SGL279	.	.	1
SGL221	1	1	1
SGL258	.	1	1
SGL271	.	1	1
SGL272	.	1	1
SGL223	1	1	1
SGL224	1	1	1
SGL273	.	1	1
SGL225	1	1	1
SGL226	1	1	1
SGL274	1	1	1
	630	803	849
