## Supplementary material for "From species-wide genomics to cellular diversity: characterizing multidrug-resistant extraintestinal pathogenic *Escherichia coli* ST744": Table S9

### Sheet: R-I-S
	Strain ID	AMP	AMS	CFZ	CXM	AZT	GEN	AMK	COL	T/S	CIP	CMP	TET	PIP	PIT	CTX	CAZ	CPZ	CPS	CEP	MER	ERT	TGC	NET	TOB
1	SGL221	>128	2023-04-08	>16	>64	>16	2	4	0.25	>4/76	>8	>32	4	128	32/4	>8	8	>64	2023-02-04	8	<0,125	0.032	0.5	1	2
2	SGL222	>128	2023-04-08	>16	>64	>16	16	4	0.5	2/38	>8	>32	>32	128	2023-04-16	>8	1	32	2023-04-08	2	<0,125	0.032	0.5	>16	>8
3	SGL223	>128	2023-08-16	>16	>64	>16	2	4	0.5	>4/76	>8	>32	>32	>128	>128/4	>8	4	>64	2023-08-16	>16	<0,125	0.064	0.25	1	2
4	SGL224	>128	64/32	>16	>64	>16	1	4	0.5	>4/76	>8	>32	>32	>128	>128/4	>8	4	>64	32/16	>16	<0,125	0.125	0.25	2	2
5	SGL225	>128	64/32	>16	>64	>16	1	4	0.5	>4/76	>8	>32	>32	>128	128/4	>8	2	>64	2023-08-16	>16	<0,125	0.064	0.25	1	2
6	SGL226	>128	2023-08-16	>16	>64	>16	2	4	0.5	>4/76	>8	>32	>32	>128	>128/4	>8	2	>64	2023-08-16	>16	<0,125	0.034	0.25	1	1
7	SGL232	>128	128/64	>16	>64	8	>32	4	0.5	>4/76	>8	>32	>32	>128	>128/4	>8	>16	>64	>64/32	>16	8	>2	0.125	>16	>8
8	SGL236	>128	64/32	>16	>64	>16	>32	16	0.5	>4/76	4	8	>32	>128	128/4	>8	16	>64	2023-08-16	>16	<0,125	0.125	0.5	>16	>8
9	SGL239	>128	2023-04-08	8	2	<0,125	1	4	4	0,25/4,75	>8	8	>32	>128	32/4	<0,064	0.5	1	<0,5/0,25	<0,125	<0,125	<0,016	0.25	2	1
10	SGL240	>128	2023-04-08	8	2	<0,125	2	4	4	>4/76	>8	8	>32	>128	2023-04-16	<0,064	<0,125	1	<0,5/0,25	<0,125	<0,125	<0,016	0.25	2	1
11	SGL241	>128	2023-04-08	8	2	<0,125	1	4	4	>4/76	>8	>32	>32	>128	64/4	<0,064	0.25	1	<0,5/0,25	<0,125	<0,125	<0,016	0.5	1	0.5
12	SGL242	>128	64/32	8	2	<0,125	1	16	8	0,25/4,75	>8	8	>32	>128	>128/4	<0,064	0.25	16	2023-02-04	<0,125	<0,125	<0,016	0.5	1	2
13	SGL243	>128	32/16	8	4	<0,125	1	4	4	1/19	>8	8	>32	>128	>128/4	0.125	0.5	>64	2023-04-08	0.25	0.25	0.032	0.25	2	1
14	SGL244	>128	128/64	16	2	<0,125	>32	2	8	>4/76	>8	>32	>32	>128	>128/4	<0,064	0.25	32	2023-04-08	<0,125	<0,125	<0,016	0.25	16	>8
15	SGL245	>128	2023-08-16	8	2	<0,125	2	4	4	>4/76	>8	>32	>32	>128	32/4	<0,064	0.5	1	1/0,5	<0,125	<0,125	<0,016	0.25	2	1
16	SGL246	>128	2023-04-08	4	2	<0,125	1	4	4	>4/76	>8	8	>32	>128	2023-04-08	<0,064	0.25	1	<0,5/0,25	<0,125	<0,125	<0,016	0.25	2	1
17	SGL247	>128	64/32	>16	2	<0,125	4	16	8	>4/76	>8	>32	>32	>128	>128/4	<0,064	0.25	16	2023-04-08	0.25	<0,125	0.032	0.25	4	4
18	SGL248	>128	2023-08-16	>16	2	<0,125	1	8	8	>4/76	>8	>32	>32	>128	32/4	<0,064	0.5	2	<0,5/0,25	<0,125	<0,125	<0,016	0.125	1	1
19	SGL249	>128	2023-04-08	8	2	<0,125	1	8	8	>4/76	>8	>32	>32	64	2023-04-04	<0,064	<0,125	<0,5	<0,5/0,25	<0,125	<0,125	0.032	0.25	2	1
20	SGL250	>128	2023-04-08	8	2	<0,125	2	4	4	>4/76	>8	>32	>32	>128	2023-04-16	<0,064	0.5	8	<0,5/0,25	<0,125	<0,125	0.032	0.25	2	1
21	SGL251	>128	2023-02-04	4	1	<0,125	1	4	4	>4/76	>8	>32	>32	32	2023-04-02	<0,064	<0,125	<0,5	<0,5/0,25	<0,125	<0,125	<0,016	0.25	1	1
22	SGL252	>128	2023-08-16	4	2	<0,125	1	8	4	>4/76	>8	>32	>32	>128	>128/4	<0,064	0.25	4	1/0,5	<0,125	<0,125	<0,016	0.25	1	2
23	SGL253	>128	2023-04-08	8	2	<0,125	1	4	4	>4/76	>8	>32	>32	>128	2023-04-16	<0,064	0.25	2	1/0,5	<0,125	<0,125	<0,016	0.25	1	1
24	SGL254	2	<1/0,5	2	1	<0,125	1	4	4	>4/76	>8	>32	>32	<1	<1/4	<0,064	<0,125	<0,5	<0,5/0,25	<0,125	<0,125	<0,016	0.25	1	1
25	SGL258	>128	2023-08-16	>16	>64	16	1	8	0.5	>4/76	>8	8	>32	>128	128/4	>8	>16	>64	2023-02-04	8	<0,125	0.032	0.25	2	1
26	SGL271	>128	2023-04-08	>16	>64	>16	16	4	0.5	2/38	>8	>32	>32	>128	32/4	>8	4	64	2023-08-16	4	<0,125	0.032	0.25	>16	>8
27	SGL272	>128	2023-04-08	>16	>64	16	16	4	0.5	2/38	>8	>32	>32	>128	2023-04-16	>8	1	64	2023-04-08	2	<0,125	0.032	0.25	>16	>8
28	SGL273	>128	2023-08-16	>16	>64	16	16	4	0.5	2/38	>8	>32	>32	>128	2023-04-08	>8	1	>64	2023-04-08	2	<0,125	0.032	0.25	>16	>8
29	SGL274	>128	2023-08-16	>16	>64	>16	1	4	0.5	>4/76	>8	>32	>32	>128	64/4	>8	2	>64	2023-04-08	16	<0,125	0.064	0.25	2	1
30	SGL278	>128	2023-04-08	8	4	<0,125	1	2	0.5	1/19	>8	8	>32	>128	2023-04-08	<0,064	0.25	1	<0,5/0,25	<0,125	<0,125	<0,016	0.25	1	1
31	SGL279	>128	2023-04-08	>16	4	<0,125	1	2	0.5	1/19	>8	8	>32	>128	2023-04-08	<0,064	0.25	1	<0,5/0,25	0.25	<0,125	0.032	0.25	2	1
32	SGL280	>128	2023-02-04	8	2	<0,125	0.5	2	0.5	>4/76	>8	>32	>32	32	2023-04-04	<0,064	0.25	<0,5	<0,5/0,25	<0,125	<0,125	<0,016	0.25	0.5	0.5
		EUCAST value source: http://www.diagnostics.sk/produkty/mic-soupravy/preview-file/ifu-7001-7002-mic-gn1-gn2-ivdr-udidi-uni-1-01-2022-3355.pdf
