## Supplementary material for "From species-wide genomics to cellular diversity: characterizing multidrug-resistant extraintestinal pathogenic *Escherichia coli* ST744": Table S13

### Sheet: RODs 20%+
Genes	Annotation	Reference	Clinical	ExPEC	Healthy-Community	IPEC	Mixed	ND	Non Pathogen	Pathogen	ExPEC-ND	ExPEC-IPEC
AE_GVB10h_Transposase_InsN_for_insertion_sequence_element_IS911			0.533451	0.531745	0.446585	0.500923	0.358491	0.310248	0.234973	0.658711	0.221497	0.0308218
AF_GVB10h_MGE1			0.681338	0.672173	0.497373	0.135099	0.27673	0.476834	0.42623	0.73747	0.195339	0.537074
AH_GVB10h_Clamp.binding_protein_paralog			0.49912	0.51703	0.376532	0.385502	0.320755	0.316081	0.256831	0.572792	0.200948	0.131528
AH_GVB10h_FIG00639191._HP			0.691021	0.72733	0.635727	0.309738	0.358491	0.473431	0.387978	0.763723	0.2539	0.417592
AH_GVB10h_HP10			0.567782	0.603713	0.539405	0.536024	0.339623	0.343608	0.377049	0.622912	0.260105	0.067689
AH_GVB10h_HP2			0.570423	0.623398	0.497373	0.149377	0.245283	0.354895	0.36612	0.634845	0.268504	0.474021
AH_GVB10h_HP8			0.571303	0.60537	0.502627	0.197495	0.283019	0.339233	0.31694	0.634845	0.266137	0.407875
AH_GVB10h_Patatin	Patatin-like phospholipase family protein	BHO22238.1	0.529049	0.539638	0.444834	0.62665	0.396226	0.340159	0.311475	0.610979	0.199479	-0.087012
AH_GVB10h_Putative_phophotriesterase	Phosphotriesterase-related protein	XXW33867.1	0.612676	0.651074	0.530648	0.148372	0.251572	0.374096	0.338798	0.692124	0.276978	0.502702
AH_GVB10h_Uncharacterized_protein_YjcZ_paralog			0.558099	0.605954	0.457093	0.622701	0.389937	0.351811	0.377049	0.627685	0.254144	-0.0167467
AK_7727_Clamp.binding_protein_paralog			0.49912	0.51703	0.376532	0.385502	0.320755	0.316081	0.256831	0.572792	0.200948	0.131528
AK_7727_FIG00641021._hypothetical_protein			0.577465	0.61302	0.569177	0.561403	0.371069	0.364419	0.387978	0.642005	0.2486	0.0516164
AK_7727_HP1			0.567782	0.603713	0.539405	0.536024	0.339623	0.343608	0.377049	0.622912	0.260105	0.067689
AK_7727_HP3			0.571303	0.60537	0.502627	0.197495	0.283019	0.339233	0.31694	0.634845	0.266137	0.407875
AK_7727_HP5			0.573944	0.618818	0.492119	0.148489	0.251572	0.350717	0.36612	0.634845	0.268101	0.470329
AK_7727_MGE4			0.618838	0.618233	0.502627	0.191512	0.295597	0.385322	0.382514	0.634845	0.232911	0.426721
AK_7727_Patatin	Patatin-like phospholipase family protein	WWX45282.1	0.529049	0.539638	0.444834	0.62665	0.396226	0.340159	0.311475	0.610979	0.199479	-0.087012
AK_7727_Putative_ribokinase	PfkB family carbohydrate kinase	YBL71465.1	0.576585	0.623788	0.50613	0.152906	0.27044	0.36328	0.360656	0.649165	0.260508	0.470882
AK_7727_Uncharacterized_protein_YjcZ_paralog			0.558099	0.605954	0.457093	0.622701	0.389937	0.351811	0.377049	0.627685	0.254144	-0.0167467
AQ_7727_HP1			0.478873	0.455392	0.352014	0.156855	0.207547	0.235994	0.169399	0.579952	0.219398	0.298536
AQ_7727_MGE2			0.457746	0.429567	0.330998	0.155336	0.188679	0.224206	0.163934	0.553699	0.205361	0.27423
AV_7727_HP5			0.643486	0.545486	0.455342	0.178402	0.194969	0.343137	0.234973	0.708831	0.202349	0.367084
AW_7727_Homolog_of_fucose.glucose.galactose_permeases	fucP	YEG78605.1	0.541373	0.545583	0.406305	0.1426	0.0503145	0.315428	0.333333	0.656325	0.230155	0.402983
AW_7727_MGE1			0.482394	0.49447	0.388792	0.132388	0.0566038	0.269232	0.306011	0.539379	0.225238	0.362082
AW_7727_MGE2			0.681338	0.672173	0.497373	0.135099	0.27673	0.476834	0.42623	0.73747	0.195339	0.537074
AW_7727_Putative_uncharacterized_protein_STY3991			0.540493	0.520002	0.411559	0.149658	0.0503145	0.312587	0.322404	0.649165	0.207415	0.370344
AW_7727_Ribokinase			0.544014	0.546704	0.404553	0.146409	0.0503145	0.321444	0.344262	0.653938	0.22526	0.400294
AW_7727_Transcriptional_regulator._DeoR_family			0.538732	0.545047	0.402802	0.146877	0.0503145	0.317449	0.349727	0.653938	0.227599	0.39817
AW_7727_Transposase			0.597711	0.534084	0.523643	0.340305	0.301887	0.320608	0.311475	0.675418	0.213475	0.193779
BD_7727_microcin_M_activity_protein_McmM			0.549296	0.43746	0.336252	0.0679582	0.113208	0.240323	0.120219	0.563246	0.197137	0.369502
BD_7727pl_Manganese_ABC_transporter._ATP.binding_protein_SitB			0.720951	0.773425	0.654991	0.0844804	0.132075	0.455444	0.431694	0.792363	0.31798	0.688945
BD_7727pl_Manganese_ABC_transporter._inner_membrane_permease_protein_SitC			0.757923	0.811675	0.697023	0.0860929	0.132075	0.490749	0.453552	0.809069	0.320926	0.725582
BD_7727pl_Manganese_ABC_transporter._inner_membrane_permease_protein_SitD			0.716549	0.75871	0.633975	0.0823771	0.125786	0.440026	0.420765	0.785203	0.318684	0.676333
BD_7727pl_Manganese_ABC_transporter._periplasmic.binding_protein_SitA			0.702465	0.762949	0.635727	0.082751	0.125786	0.438294	0.409836	0.768496	0.324655	0.680198

### Sheet: AW
Gene	Clinical	ExPEC	Healthy-Community	IPEC	Mixed	ND	Non Pathogen	Pathogen	ExPEC-ND	ExPEC-IPEC
AW_7727_Alcohol_dehydrogenase	0.00176056	0.000779613	0.00175131	0.000210325	0	0.000896275	0	0	-0.000116662	0.000569289
AW_7727_DEAD.DEAH_box_helicase_domain_protein	0.000880282	0.00112069	0	0.000444019	0.00628931	0.00220271	0	0	-0.00108202	0.000676675
AW_7727_FIG00639649._hypothetical_protein	0.318662	0.27647	0.164623	0.0132738	0.0251572	0.140411	0.0710383	0.441527	0.136059	0.263196
AW_7727_Homolog_of_fucose.glucose.galactose_permeases	0.541373	0.545583	0.406305	0.1426	0.0503145	0.315428	0.333333	0.656325	0.230155	0.402983
AW_7727_HP1	0.421655	0.309458	0.250438	0.0405693	0.081761	0.241037	0.147541	0.470167	0.0684204	0.268888
AW_7727_HP2	0.448063	0.441066	0.563923	0.83555	0.886792	0.654478	0.622951	0.350835	-0.213412	-0.394483
AW_7727_HP3	0.0501761	0.0178824	0.033275	0.0203781	0.0188679	0.033785	0.0382514	0.0214797	-0.0159026	-0.00249574
AW_7727_HP4	0.0290493	0.0109146	0.028021	0.00175271	0	0.0204776	0.0163934	0.0167064	-0.00956302	0.00916188
AW_7727_HP5	0.0369718	0.012084	0.0297723	0.00422986	0.00628931	0.0252628	0.0163934	0.0214797	-0.0131788	0.00785414
AW_7727_MGE1	0.482394	0.49447	0.388792	0.132388	0.0566038	0.269232	0.306011	0.539379	0.225238	0.362082
AW_7727_MGE2	0.681338	0.672173	0.497373	0.135099	0.27673	0.476834	0.42623	0.73747	0.195339	0.537074
AW_7727_MGE3	0.43662	0.480388	0.458844	0.160408	0.333333	0.426475	0.409836	0.465394	0.0539128	0.31998
AW_7727_PTS_system._IIA_component	0.236796	0.279345	0.28021	0.172279	0.0440252	0.208969	0.256831	0.286396	0.0703763	0.107066
AW_7727_PTS_system._IIB_component	0.236796	0.281879	0.281961	0.174336	0.0440252	0.210078	0.262295	0.291169	0.0718011	0.107543
AW_7727_PTS_system._IIC_component	0.237676	0.283974	0.281961	0.170807	0.0440252	0.208528	0.262295	0.293556	0.0754458	0.113167
AW_7727_Putative_uncharacterized_protein_STY3991	0.540493	0.520002	0.411559	0.149658	0.0503145	0.312587	0.322404	0.649165	0.207415	0.370344
AW_7727_Retron.type_RNA.directed_DNA_polymerase	0.222711	0.162501	0.138354	0.00310813	0.0188679	0.0895971	0.0819672	0.138425	0.0729035	0.159392
AW_7727_Ribokinase	0.544014	0.546704	0.404553	0.146409	0.0503145	0.321444	0.344262	0.653938	0.22526	0.400294
AW_7727_Secondary_glycine_betaine_transporter_BetU	0.56162	0.474248	0.429072	0.0592648	0.132075	0.33744	0.185792	0.658711	0.136808	0.414984
AW_7727_Transcriptional_regulator._AcrR_family	0.310739	0.236077	0.166375	0.00869342	0.0314465	0.119205	0.0710383	0.420048	0.116872	0.227383
AW_7727_Transcriptional_regulator._DeoR_family	0.538732	0.545047	0.402802	0.146877	0.0503145	0.317449	0.349727	0.653938	0.227599	0.39817
AW_7727_Transcriptional_regulator._LacI_family	0.237676	0.280758	0.278459	0.156411	0.0440252	0.208057	0.262295	0.291169	0.0727008	0.124347
AW_7727_Transposase	0.597711	0.534084	0.523643	0.340305	0.301887	0.320608	0.311475	0.675418	0.213475	0.193779
AW_7727_Transposase_InsC_for_insertion_element_IS2	0.360035	0.347415	0.381786	0.702414	0.427673	0.394346	0.409836	0.336516	-0.0469308	-0.354999
AW_7727_Transposase_InsD_for_insertion_element_IS2	0.21831	0.165522	0.178634	0.489846	0.226415	0.245321	0.180328	0.210024	-0.0797995	-0.324324
AW_7727_Transposase_InsI_for_insertion_sequence_element_IS30	0.525528	0.450763	0.514886	0.207894	0.207547	0.426141	0.333333	0.560859	0.0246217	0.242868
AW_7727_Transposase_InsN_for_insertion_sequence_element_IS911	0.119718	0.0911173	0.108581	0.0517866	0.119497	0.192897	0.114754	0.0763723	-0.101779	0.0393307
AW_7727_Transposase_InsO_for_insertion_sequence_element_IS911	0.323944	0.294596	0.311734	0.168891	0.238994	0.314334	0.202186	0.27685	-0.019738	0.125706
