## Supplementary material for "From species-wide genomics to cellular diversity: characterizing multidrug-resistant extraintestinal pathogenic *Escherichia coli* ST744": Table S15

### Sheet: List1
Gene	Prevalence EB (%)	Annotation
55923-3-20_44260_livF_2	0.00273067
55923-3-20_44280_livH_2	0.00273067
55923-3-20_44290_amiC_2	0.00273067
58559_43740_glgA_1	0.0546135
48907_34090_murJ_2	0.12288
58559_41970_clpB_2	0.166571
54343_44550_yhjH_2	0.234838
1608m1_46310_flhD_2	0.245761	FlhDC DNA-binding transcriptional dual regulator
1608m1_46180_appB_2	0.251222	cytochrome bd-II terminal oxidase subunit II
58559_42010_rpoH_2	0.253953	RNA polymerase, sigma 32 (sigma H) factor
1608m1_44020_topB_3	0.259414	DNA topoisomerase III
1608m1_46200_yiaY_2	0.262145	putative Fe-containing alcohol dehydrogenase
52637_46400_lldD_2	0.264875
45082_45630_etp_2	0.267606
1608m1_49670_slmA_2	0.387756	cell division inhibitor, nucleoid occlusion
60462_32450_srmB_1	0.554327
58559_42040_serA_2	0.64717
58559_34550_rcsC_1	0.745474
58559_42030_yfeX_2	0.85197
1608m1_29850_yfaE_1	0.857432
1608m1_29990_yfbR_2	0.922968
1608m1_50090_arsR_1	1.16873
1608m1_29380_topB_1	1.1933
60061_44650_yibT_2	1.21515
1608m1_41480_tus_1	1.28888
1608m1_41850_hupB_1	1.44999
52637_41460_yheO_1	1.53737
52637_41480_ridA_1	1.58925
1608m1_46750_htpX_2	1.97155
60462_35620_ykgE_2	1.97974
60462_35640_ykgG_2	2.0207
1608m1_46780_trxC_2	2.39207
1608m1_44550_dsbC_2	2.60506
60462_35530_frlD_1	3.29865
60462_35520_crr_1	3.46796
45082_42760_hns_2	3.53622
60462_35480_cytR_2	3.54168
45082_44100_thyA_2	3.5608
1608m1_29590_sugE_1	3.66729	SugE SMR transporter
52857_46260_dcuA_2	4.1397
52857_41640_iaaA_2	4.19431
52857_41660_dcuD_2	4.27077
52857_41670_pepT_2	4.2817
52857_46900_dcuA_3	4.36635
52857_46760_dcuR_2	4.47557
52857_47110_aspA_1	4.69676
60061_38670_btuD_2	5.24835
52857_41590_sapB_2	5.26747
45082_43050_dnaJ_2	5.54054
52857_41570_purR_2	5.54873	PurR-Hypoxanthine DNA-binding transcriptional repressor
60462_45320_argR_2	5.80541	ArgR-arg
60462_45290_ybcF_2	6.19044	putative carbamate kinase
1608m1_50210_bcr_1	6.57273	multidrug efflux transporter Bcr
1608m1_24530_waaG	7.56397	lipopolysaccharide glucosyltransferase I
1608m1_00950_dnaT_1	7.99541	Primosomal protein
1608m1_31010_ybgD	9.60105	putative fimbrial-like adhesin protein
