## Supplementary material for "From species-wide genomics to cellular diversity: characterizing multidrug-resistant extraintestinal pathogenic *Escherichia coli* ST744": Table S17

### Sheet: RODs_7727
Strain ID	ST	cspA_IS150_AP026529	cspB_IS1202_CP024815	cspF_IS1202_CP024815	cspI_IS1202_CP024815	csp_unspecified_CP024815	AW_7727_Alcohol_dehydrogenase	AW_7727_DEAD/DEAH_box_helicase_domain_protein	AW_7727_FIG00639649:_hypothetical_protein	AW_7727_HP1	AW_7727_HP2	AW_7727_HP3	AW_7727_HP4	AW_7727_HP5	AW_7727_Homolog_of_fucose/glucose/galactose_permeases	AW_7727_MGE1	AW_7727_MGE2	AW_7727_MGE3	AW_7727_PTS_system,_IIA_component	AW_7727_PTS_system,_IIB_component	AW_7727_PTS_system,_IIC_component	AW_7727_Putative_uncharacterized_protein_STY3991	AW_7727_Retron-type_RNA-directed_DNA_polymerase	AW_7727_Ribokinase	AW_7727_Secondary_glycine_betaine_transporter_BetU	AW_7727_Transcriptional_regulator,_AcrR_family	AW_7727_Transcriptional_regulator,_DeoR_family	AW_7727_Transcriptional_regulator,_LacI_family	AW_7727_Transposase	AW_7727_Transposase_InsC_for_insertion_element_IS2	AW_7727_Transposase_InsD_for_insertion_element_IS2	AW_7727_Transposase_InsI_for_insertion_sequence_element_IS30	AW_7727_Transposase_InsN_for_insertion_sequence_element_IS911	AW_7727_Transposase_InsO_for_insertion_sequence_element_IS911
SGL221	744	1	1	1	1	1	1	1	1	1	1	1	1	1	1	1	1	1	1	1	1	1	1	1	1	1	1	1	1	1	1	1	1	.
SGL222	744	1	1	1	1	1	1	1	1	1	1	1	1	1	1	1	1	1	1	1	1	1	1	1	1	1	1	1	1	1	.	1	1	1
SGL225	744	1	1	1	1	1	1	1	1	1	1	1	1	1	1	1	1	1	1	1	1	1	1	1	1	1	1	1	1	1	1	.	1	1
SGL235	354	.	.	.	.	.	.	.	.	.	1	.	.	.	.	.	1	1	.	.	.	.	.	.	.	.	.	.	.	1	.	.	.	1
SGL241	744	1	1	1	1	1	1	.	1	1	1	.	.	.	.	.	.	.	.	.	.	.	.	1	1	1	1	.	1	1	.	1	.	1
SGL242	744	1	1	1	1	1	1	1	1	1	1	1	1	1	1	1	1	1	1	1	1	1	1	1	1	1	1	1	1	1	.	1	1	1
SGL244	744	1	1	1	1	1	1	1	1	1	1	1	1	1	1	1	1	1	1	1	1	1	1	1	1	1	1	1	1	1	.	1	1	1
SGL249	744	1	1	1	1	1	1	1	1	1	1	1	1	1	1	1	.	.	1	1	1	1	1	1	1	1	1	1	1	1	.	.	1	1
SGL253	744	1	1	1	1	1	1	.	1	1	1	.	.	.	.	.	.	.	.	.	.	.	.	1	1	1	1	.	1	1	.	1	.	1
SGL258	744	1	1	1	1	1	1	1	1	1	1	1	1	1	1	1	1	1	1	1	1	1	1	1	1	1	1	1	1	1	.	1	1	1
SGL273	744	1	1	1	1	1	1	1	1	1	1	1	1	1	1	1	1	1	1	1	1	1	1	1	1	1	1	1	1	1	.	1	1	1
SGL275	69	.	1	1	1	1	.	.	.	.	1	.	.	.	.	.	1	1	.	.	.	.	.	.	1	.	.	.	1	1	.	1	.	.
SGL277	155	.	.	.	.	.	.	.	1	.	1	.	.	.	1	1	1	.	1	1	1	1	.	1	1	.	1	1	.	1	.	.	.	.
SGL278	744	1	1	1	1	1	1	1	1	1	1	1	1	1	1	1	1	1	1	1	1	1	1	1	1	1	1	1	1	1	.	.	1	1
SGL280	744	1	1	1	1	1	1	1	1	1	1	1	1	1	1	1	1	1	1	1	1	1	1	1	1	1	1	1	1	1	.	1	1	1
SGL315	10	1	1	1	1	1	.	.	.	.	1	.	.	.	.	.	.	.	.	.	.	.	.	.	.	.	.	.	.	1	1	1	1	1
