## Supplementary material for "From species-wide genomics to cellular diversity: characterizing multidrug-resistant extraintestinal pathogenic *Escherichia coli* ST744": Table S19

### Sheet: 261008_z-score_microscopy_ST744
Strain ID	cell_volume	cell_area	cell_width	cell_length	cell_surface_area	cell_aspect_ratio	cell_circularity	cell_SOV	cell_mean_contour_curvature	c2_cell_total_obj_area	c2_NC_ratio	c2_cell_avg_obj_width	c2_cell_avg_obj_aspectratio	c2_cell_avg_obj_circularity
SGL221	4.2329972371719	3.1007664104011226	7.2003087675924675	1.5395158432611267	3.123206129556037	-1.6158269297129155	1.8102039771124254	-5.697257378592926	-1.7043239353711357	3.3711650890980724	2.7925302127427627	7.994514027997789	0.8985314952729958	-2.523516019022964
SGL222	1.782033237920462	1.9988814422229766	1.250655820681844	2.200994634658505	1.991923606834814	2.831105318800633	-2.6068742986097377	-1.2452605964873193	-1.584784020796394	1.1895699071480386	0.26353927035637764	0.551713264891963	1.7629419604856975	-1.1140454607135684
SGL223	1.2484610491974735	1.2971213049853274	1.301475045020662	1.2847758851666806	1.3054792785750486	1.277086955890338	-1.2629562171523987	-1.2693135260319306	-1.1608482184811495	0.8469513357674886	0.3577010818840334	1.197812882512814	1.2350394299679497	-0.9818496019329009
SGL224	1.2068783484620775	1.408846812378255	0.9057469035629477	1.6106724567334816	1.4166542002589892	2.271268355197193	-2.1204585806514267	-0.9127837896071603	-1.2050048526894266	1.0293379123156914	0.5749475435824839	0.8458496893835413	1.0766460263486344	-0.677457199110421
SGL225	2.000065617530627	2.2282935913442903	1.4613793767188141	2.393029509859483	2.225598552094183	3.1748498100902682	-2.865180081385894	-1.522798079802004	-2.083533700846065	1.5793904811356532	0.6507719132730657	1.3931782660352126	1.1369939826408535	-0.9037765828222648
SGL226	3.5026658797389274	3.885974453597974	1.9552814839348027	4.233604368081255	3.8701121754295555	5.825051478691432	-4.972801401358391	-2.0176077804817507	-3.1779340672441196	2.4861864801459137	0.5846478003768657	1.636624516949379	1.6321273891153745	-1.2728916363144742
SGL232	1.6788203913212547	2.0817780022730337	0.45765908459039323	2.610658953703985	2.0758544662800116	4.331992541857242	-3.7768018909137333	-0.6241609575952606	-2.493438573415971	1.1060980342664468	-0.022402248497057815	0.7687764517521799	2.4116714115152855	-1.885050512276526
SGL236	-0.0723420226962237	0.012128165579430675	-0.20655893437040485	0.1546624221733435	0.031631190435812195	0.4161514997366471	-0.4526978530772116	0.2292417105735598	0.17833376308114635	-0.12841031713829829	-0.11806308669916023	-0.7062240701799105	1.363241524722046	-0.471564471044888
SGL239	0.3237036959089222	0.4064064878926978	0.22390768812753223	0.5598037360414875	0.41104120150071993	0.8593894154751366	-0.8568719462752812	-0.2871495875164593	-0.4832001407232582	0.35267195714750693	0.4600647274023226	0.7833477794481501	0.5421539980012208	-0.18950897052943014
SGL240	1.3659639163966641	1.528502405721744	1.0261570247714367	1.6903860826484494	1.5335643004141082	2.265856105434756	-2.158859738069403	-1.107270332428694	-1.4355509813463385	0.8322003614058109	0.04525012589731	1.2323302849257287	-0.16439454183435898	0.17533745516075694
SGL241	2.619761642000078	2.131010728621703	4.396733780243452	1.220388647002039	2.1391845197910095	-0.6931294771591802	0.6491262255400625	-3.7013176763701416	-1.3311028776214529	1.707803293325693	0.9736056375203747	3.771628196672914	-0.06077575349338076	-0.7083535415907184
SGL242	2.151621046331549	1.9962021634712686	2.567808068006792	1.6892732580946745	2.0176470926357335	0.8436835273419979	-0.9891566140444253	-2.266085678365337	-1.2931510072065013	1.1497220302845594	0.08604122686844846	2.2463473796943814	-0.46877249221008793	0.3074703823218126
SGL243	0.9270314661913428	0.78671563780012	1.4768016326405702	0.5114540461006656	0.7815519001392314	0.010315814398921078	-0.10592241013348926	-1.3753860566811034	-0.5996454798408359	0.828333623242728	0.9276625889014726	2.2576044130601365	-0.4877398211102486	0.15712169408295376
SGL244	2.6389934254196312	2.6023132242856484	2.7364469171499266	2.3663875773660545	2.5928101085882083	2.1777022475791665	-2.0453012816300467	-2.520972464290361	-2.1765201283240807	1.52973597911381	0.3166764926160544	1.6999268718678413	0.6054207652101153	-0.6290711689938112
SGL245	3.535411267349232	3.8978056564715224	1.9545589586119902	4.230180774541501	3.8910447174127802	5.827193532492468	-4.922716756172064	-2.09315682220987	-3.392482277127406	3.09631040699027	1.60704222586335	3.053459520133254	1.43819272046876	-1.8715086368498832
SGL246	2.108784099333232	2.076585166837446	2.2035979812907542	1.914795165936927	2.0738801927620907	1.7991735886024978	-1.6241332327211848	-2.1265380404384677	-1.8352393748873652	1.7121555840514449	1.0530952848280104	2.321297600713404	0.9201935904876283	-0.8988137072029367
SGL247	1.2979955889980972	1.4808046213669688	1.023230064070736	1.5899164887882293	1.477537953349299	2.077728883943584	-1.9842667076560303	-1.011900491818838	-1.2461948529070783	0.7907768412422311	0.11695910943072563	1.1929047467941059	0.7896581107723945	-0.4996587906357721
SGL248	2.0576312436062367	1.8062775603733472	3.1560580076307683	1.3193664921141761	1.8182781610219496	0.12424081684056006	-0.09854690454615629	-2.7850066436679572	-0.9389223623285091	1.2693579607553052	0.4545196398291267	2.6087860769912514	0.22395542187880743	-0.7012416461602315
SGL249	1.4819385331352624	0.9945530077092242	3.3840203510921576	0.20925161346486298	1.0159185002632418	-1.711687072856246	1.5659826311095246	-2.8985195128961627	-0.2452116237687986	0.7480865769302061	0.4977188768935701	3.3680530264336905	-0.4053369266280627	-0.1981873013707517
SGL250	2.414126762277806	1.9353932130799532	4.031277927206591	1.118355405868637	1.9523977171204046	-0.7757607105648444	0.5924156098473243	-3.4312685205526154	-1.0165332826613043	1.2998813164703762	0.5480513451432418	3.347290458610285	0.2619975036316826	-1.0217414885635878
SGL251	1.7775137045977907	1.5520009906053829	2.5750424189761554	1.11604192832827	1.558202921161895	0.24317141280014506	-0.26033703111890016	-2.3979920517817725	-0.949469282799465	1.4225726652772492	1.128570365998295	3.048865016465019	0.2511486193742012	-0.6273349676451557
SGL252	2.536778060688638	2.4953801719708677	2.797947369865667	2.301558202458167	2.500839406740153	2.1034604088738544	-2.003645763329605	-2.6051217303849854	-1.9693260051562091	1.8677349784196675	0.8945252495972588	3.062937868756954	-0.2282406909618079	-0.3002801800484946
SGL253	3.4081448990629633	3.4900199195214117	2.8753398173065725	3.455279664654167	3.4878656743165046	3.8561650455030105	-3.4642957864974733	-2.7326999377615313	-2.7185766158148925	2.201239166516196	0.4594719529408641	2.3801475639500036	0.22582656121895806	-0.8018505072238614
SGL254	4.621887899231078	4.495223586723759	4.559693013504855	4.027163041416253	4.486452557708835	3.484384679773338	-3.202962090029853	-3.9832641197250145	-3.121742123721158	2.807702174427858	0.8080396973633795	3.1147762163357893	0.42392516495636445	-1.238787497678187
SGL258	0.8233074885202375	1.045858776756929	0.36534885543444334	1.3459423383601388	1.0518275326659816	2.129451760480974	-2.1095184496511235	-0.45195532778736774	-1.1536274021789976	0.5804320826386647	-0.04000937817524223	0.18115082304618205	-0.21474145642312167	0.20451197168470028
SGL271	0.8649537930829766	1.0198712198820585	0.7116904462893552	1.2001366844305548	1.0283526810655883	1.6327316904780513	-1.2157088400441383	-0.6291912335867844	-0.6100394969369128	0.6230664087832284	0.04943880918121794	0.15131188718929578	0.9536990297468967	-0.892774618336813
SGL272	2.531048288086738	2.63819541393325	2.179260523673709	2.744772384567115	2.6337745518533495	3.131171673152705	-2.814043792073209	-2.148173862674682	-2.237303310038904	2.0265675761612614	0.9927690646298876	2.968865677234689	0.5570107882719685	-0.8511135069222213
SGL273	1.69725538527703	1.8280438533670467	1.686223939324125	1.9342515097864819	1.83772165044537	2.247188264723745	-2.1818359896652315	-1.6400658380540782	-1.5877971194628453	1.3841929868112945	0.6951638058205178	1.9431066895258147	0.7338939920239166	-0.647504896343782
SGL274	1.4630359671913296	1.3735812270871552	2.0251367102813522	1.1625490124073665	1.3690331096202586	0.7113847635437541	-0.6400681765915223	-1.9224972159336768	-1.200545412438707	0.8756937979955831	0.22190127918131122	2.00575291637205	0.2971920541114823	-0.5032698559192493
SGL278	2.2642133168441663	2.1461995164838465	2.6927502109834016	1.8199109648380112	2.1495961926362774	1.404413245571004	-1.33918695157809	-2.5272528989779954	-1.5669627608303058	1.3044951076686917	0.2690314358375289	2.5998337149220982	-0.07551371167276473	-0.1895108886339886
SGL279	2.374550902736144	2.469190892614474	2.0460231051248754	2.4985166536370973	2.478861630745149	2.7948075334111784	-2.5875825824608962	-2.0667419980661403	-2.1458080527408443	1.567627975461419	0.3352991774879168	2.2059133131310116	0.28151122911612436	-0.30823699797510057
SGL280	0.8992423258495886	1.288614430147828	-0.001997895009438181	1.7607097125822373	1.2851333342716413	3.183365819185136	-2.9225203359136067	-0.1412438253512445	-1.437291723864569	0.6918384082370607	0.1997701160580919	-0.8034369943968187	1.8312336861561533	-0.9841116669388169
SGL315	3.1456319031046104e-16	-6.291263806209221e-16	-2.3592239273284576e-15	0.0	1.850371707708594e-17	-9.62193288008469e-16	2.220446049250313e-15	-2.8819539347561354e-15	1.0177044392397268e-15	3.3306690738754696e-16	9.62193288008469e-16	2.942091015256665e-15	-7.401486830834377e-16	-1.4062824978585316e-15
