## Supplementary material for "From species-wide genomics to cellular diversity: characterizing multidrug-resistant extraintestinal pathogenic *Escherichia coli* ST744": Table S20

### Sheet: 261008_z-score_microscopy_ST744
Strain ID	cell_volume	cell_area	cell_width	cell_length	cell_surface_area	cell_aspect_ratio	cell_circularity	cell_SOV	cell_mean_contour_curvature	c2_cell_total_obj_area	c2_NC_ratio	c2_cell_avg_obj_width	c2_cell_avg_obj_aspectratio	c2_cell_avg_obj_circularity
SGL221	2.132551403018632	1.1252886708823293	3.377225650742196	-0.3204215455963205	1.1490545391682818	-1.8948022609879012	2.1530893327944924	-3.075138828882905	-0.17403422606280236	2.5819260175527514	3.969567188242729	3.777328515532494	0.38961546929865487	-2.9621681251361975
SGL222	-0.20047219897135252	0.014667441098938009	-0.5580385011075145	0.32247849000673745	0.00406674722523766	0.5576508006060323	-0.5912567373077519	0.5634883865833934	-0.02976802560365097	-0.24650677053143638	-0.543823768828506	-0.9230105680836209	1.5865087266670423	-0.6468524603002006
SGL223	-0.7083688918792769	-0.692656580137583	-0.5244252679408332	-0.5680066991315842	-0.6906937214642074	-0.29937981711171857	0.24372423318088857	0.54382987191319	0.48185696305552533	-0.6907109057060915	-0.37577687647809166	-0.5149803948635265	0.8555562396805219	-0.42969635096758824
SGL224	-0.7479506328921164	-0.5800452604423264	-0.7861707483667586	-0.2512634865176161	-0.5781719370808142	0.24890450121241278	-0.289044962761694	0.8352224459807384	0.428566730542354	-0.45424715776443675	0.011934364100840526	-0.7372551010279705	0.6362391392600167	0.07032437976501407
SGL225	0.0070684616764235585	0.24589847749798333	-0.41866014350883074	0.5091197394456342	0.24057261930514248	0.7472235628965082	-0.751743017060298	0.33665636276885436	-0.631681801240441	0.2588946449368614	0.14725514313224586	-0.3916016323541299	0.719799050770744	-0.3014470001157952
SGL226	1.4373635933711213	1.9167222122736571	-0.09197970107069658	2.297998925399769	1.9050092075003875	2.2087918604964596	-2.0612154614408706	-0.06775274431017904	-1.9524538898186936	1.4345534275216325	0.029246031993058405	-0.23785844288117236	1.4053782513434363	-0.9077866362571649
SGL232	-0.29871844298720374	0.09822124401525366	-1.082548360072468	0.7206366905792215	0.08901441281886859	1.3853799540067346	-1.3181368127392266	1.0711145507964037	-1.1263736263577981	-0.354727848435565	-1.0541323839422128	-0.7859290293877504	2.484762434877934	-1.9133706312739764
SGL236	-1.9656149147706756	-1.9878377487398111	-1.5218804324392	-1.6663790053079734	-1.9799742331095134	-0.7741798988949867	0.7471405682363679	1.7686025154399863	2.0980426269874637	-1.9552648899392215	-1.2248545304121434	-1.7174335560114722	1.033069387619934	0.408541205760827
SGL239	-1.5886269176988759	-1.5904334026867881	-1.237157964893664	-1.2726167736272533	-1.5959677430549102	-0.5297371858694562	0.4960258007209713	1.3465547191314606	1.2996734536759167	-1.331542904479113	-0.19309249265063128	-0.7767268240285724	-0.10383739913399254	0.8718694497220925
SGL240	-0.5965202631107855	-0.45944098135017286	-0.706528181356577	-0.17378875323021808	-0.45984549364698873	0.24591968207008333	-0.31290373520560444	0.676268146957709	0.15033318712532734	-0.7098355076881436	-0.9333958444400937	-0.4931816794618503	-1.0821494596255299	1.471197076453888
SGL241	0.5969447110167428	0.14784431054401576	1.5228640193690683	-0.6305855123101347	0.1531116976940632	-1.385940855870535	1.431707694138832	-1.4438527169682664	0.2763859045223373	0.4253815401287331	0.723403830434586	1.1104567356217583	-0.9386752259216586	0.019571431922976324
SGL242	0.1513310426487467	0.011966919766773741	0.3131622340744608	-0.17487032221556673	0.030101868087376547	-0.5383988769599907	0.413836877304698	-0.27083430207659726	0.322187946163079	-0.2981694448849154	-0.8605975662151868	0.14719878129457167	-1.503601919027066	1.688249808980335
SGL243	-1.0143312820898769	-1.207108983200042	-0.40845943912975374	-1.3196084803737147	-1.2209683788775814	-0.9979955347961778	0.9625933550437238	0.45713654850721247	1.159141927487093	-0.714848724206904	0.6414110732833208	0.15430791609190705	-1.5298647524661595	1.441274325161427
SGL244	0.6152510609426831	0.6228835137738467	0.4247046086572932	0.4832260908943668	0.6122328728682322	0.19730342562463787	-0.2423494719114422	-0.47915385878815536	-0.7439020469570788	0.19451770518352296	-0.44899185210981507	-0.1978812162458552	-0.016235998948273097	0.14980736919516374
SGL245	1.4685332728011273	1.9286472184809402	-0.09245759919804085	2.2946714893017095	1.9261953431859944	2.209973188681571	-2.030097697477973	-0.12949914997678844	-2.21138041796023	2.2255775981648456	1.8538732685763877	0.6569129143627811	1.1368494602025432	-1.891125600243195
SGL246	0.11055540970807914	0.09298723734115101	0.07226366221071469	0.04431741965407757	0.08701622135866692	-0.011452569908842065	0.019323699295079627	-0.1567816964557578	-0.3320289268925156	0.4310242743508484	0.8652658866903227	0.19453196464776534	0.419609571344246	-0.29329456046650904
SGL247	-0.6612179543282305	-0.5075169361439191	-0.7084641536934712	-0.27143648783605173	-0.5165505890833277	0.14216879167380952	-0.20442847917137916	0.7542141371642813	0.37885676672439417	-0.7635409997051406	-0.8054196336929372	-0.5180800213187613	0.23886553618258446	0.3623910979361513
SGL248	0.06186402959938781	-0.1794634947959132	0.7022469286585385	-0.5343876281541174	-0.17168237961885496	-0.9351666663951618	0.9671757822750562	-0.6949496012195465	0.7496871699339731	-0.143061755256653	-0.2029885929843914	0.3760890644745416	-0.5444263850290498	0.031254033450055785
SGL249	-0.48612634538472893	-0.9976237809969056	0.8530274945503834	-1.6133230442079658	-0.9837624726679655	-1.9476684816539056	2.001353762514485	-0.7877239304687361	1.5868888094511668	-0.8188888223952245	-0.12589260871207972	0.8555876068852143	-1.4157667946526813	0.8576136887747758
SGL250	0.40120498251360953	-0.04932415254643069	1.2811414633859708	-0.7297529764986465	-0.03593799100745698	-1.431511422279939	1.396473191692983	-1.2231409204501644	0.6560227848590627	-0.1034882996397896	-0.036066226482818466	0.8424754583644132	-0.49175197515240604	-0.49522614119369823
SGL251	-0.20477425233280158	-0.43575608864781545	0.31794723284424764	-0.732001476091393	-0.43490838076852834	-0.8695772470205406	0.8666550148524675	-0.3786416846280965	0.73695866708785	0.055580732346906636	0.9999633041973796	0.6540113554135386	-0.5067737234309346	0.1526594005172473
SGL252	0.5179542999636333	0.5151026459917072	0.46538270014504324	0.42021755913425174	0.5191479637341705	0.15635955365715695	-0.2164687537511572	-0.5479292476213408	-0.49385076481228396	0.6327325765245012	0.5822721633527441	0.6628987594635886	-1.17055309247694	0.6899072830770886
SGL253	1.3473909626561824	1.517628364663125	0.5165721941803634	1.541534793742661	1.5181318638686603	1.1229643076665892	-1.1239756849522156	-0.6521992101079627	-1.3980804455507714	1.0651199361869153	-0.19415039398554446	0.231697380070619	-0.5418355394181354	-0.13401459927778292
SGL254	2.5027286448935326	2.5308017587034337	1.630649739744494	2.0973558541646398	2.5288164344464605	0.9179299502218538	-0.9616081519093594	-1.674288193970068	-1.8846388991746792	1.8513977344373826	0.4279247899290291	0.6956361413860893	-0.26754121669837555	-0.851764290877318
SGL258	-1.1130640615484393	-0.9459112357128397	-1.143604885366952	-0.5085582097057709	-0.9474184092745649	0.17069360829564553	-0.28224782138384746	1.211858608337964	0.49057137226211633	-1.0362524619225186	-1.0855551377914254	-1.157031225597649	-1.1518615756001593	1.5191216072102647
SGL271	-1.0734217773246788	-0.9721048341454916	-0.9145250282815658	-0.6502686641020989	-0.9711776541672282	-0.10324415112064168	0.27307919263505126	1.0670032946522756	1.1465979553812677	-0.980977162928976	-0.9259204656481917	-1.175875357112884	0.46600238580967124	-0.2833742418258406
SGL272	0.5125002440418207	0.6590501942755594	0.056166198146486865	0.8509833178605124	0.6536935924500276	0.7231353657594711	-0.7199718629500769	-0.17446470376027673	-0.817257952463713	0.8386586488709514	0.7576040472771814	0.603489511175582	-0.08326616264761032	-0.21493817318714653
SGL273	-0.28117054101291855	-0.1575246284072944	-0.2699417636546808	0.06322729902777653	-0.1520033360771593	0.2356244941637736	-0.32717896010240316	0.24081315407926226	-0.033404369980874295	0.005821573604997716	0.22647961287347837	-0.04430628690602287	0.1616525680162204	0.11952656805101083
SGL274	-0.5041193197812677	-0.6155904478585688	-0.045775532438701146	-0.6868006224902042	-0.6263699480331996	-0.6113607504921452	0.6307267356320014	0.0099813389744225	0.4339485856610808	-0.6534463741152451	-0.6181334587884159	-0.0047434236965090545	-0.44302035763894043	0.3564592563887784
SGL278	0.25850537266249	0.1631535222508077	0.39580240497156133	-0.047901797436458185	0.16364950594452504	-0.22916022942784256	0.1963618131866585	-0.4842868725116231	-0.008260519329711748	-0.09750653069811807	-0.5340221164770015	0.3704353947521297	-0.9590819232977031	0.8718662988811569
SGL279	0.3635335134883864	0.4887057257269449	-0.03196069624194732	0.6116440975539674	0.49690393122864984	0.537632817436352	-0.5792707270779617	-0.10791025341526696	-0.7068373186747321	0.24364458525837943	-0.4157566767328145	0.12166352522276642	-0.4647325817063565	0.676836740326758
SGL280	-1.0407832088893432	-0.7012309014746443	-1.3865781329193014	-0.10544028193205143	-0.7112861529524254	0.7519200843207466	-0.7873687163006102	1.465803834324359	0.14823237995999064	-0.8918144347717507	-0.6576300777108822	-1.7788262657820189	1.6810678617984134	-0.43341221045269984
